# Benchmarking single-cell foundation models for real-world RNA-seq data integration

**DOI:** 10.64898/2026.04.17.719314

**Authors:** Siyu Han, Tamas Sztanka-Toth, Enes Senel, Ahmed Elnaggar, Jaymala Patel, Tommaso Mansi, Denis Smirnov, Joel Greshock, Alex Javidi

## Abstract

Single-cell foundation models enable reusable representations and streamlined analysis workflows, yet rigorous evaluation of their performance and robustness in real-world pharmaceutical settings remain underexplored. Here, we benchmarked leading single-cell foundation models (scGPT; scGPT_CP, a continually pretrained checkpoint of scGPT; scFoundation; scMulan; CellFM) against established baseline methods (scVI; Harmony) for data integration using over 1.5 million cells from clinical and preclinical samples. Performance was assessed using well-established and complementary metrics for technical correction and biological structure preservation. We further introduced robustness-oriented rankings to summarize metric trade-offs and quantify performance consistency across datasets and evaluation settings. Our findings show that fine-tuning improved technical correction performance; among the foundation models, fine-tuned scGPT_CP performed best. However, the baseline scVI was the top overall performer, ranking first by our multi-metric Leximax ranking and achieving the highest Pareto Front-1 hit. Collectively, our study provides practical insights for adapting foundation models to real-world drug design and development.
