## Supplementary Data Table 1 for "Benchmarking single-cell foundation models for real-world RNA-seq data integration"

### Sheet: Apheresis reference
Dataset	Adaptation	Method	KMeans NMI	KMeans ARI	Silhouette label	Silhouette batch	Graph connectivity	PCR comparison	Bio conservation	Batch correction	Rank-PCA	Corr-PCA	Corr-Weighted (scGraph score)
Apheresis	baseline	PCA	0.642624	0.385403	0.562713	0.902922	0.84232	0	0.530247	0.581747	0.916574	0.948024	0.929028
Apheresis	baseline	scVI	0.713184	0.455282	0.55343	0.899102	0.917283	0.478716	0.573965	0.765034	0.521707	0.707043	0.577448
Apheresis	zero-shot	scGPT	0.648993	0.408313	0.567191	0.861811	0.890001	0.227605	0.541499	0.659806	0.680891	0.820338	0.706444
Apheresis	zero-shot	scGPT_CP	0.615816	0.340275	0.544291	0.850559	0.880113	0.215114	0.500127	0.648595	0.659431	0.751374	0.640957
Apheresis	zero-shot	scFoundation	0.688128	0.490026	0.571985	0.897566	0.904594	0.1963	0.583379	0.666153	0.720965	0.827743	0.738054
Apheresis	zero-shot	scMulan	0.60131	0.350436	0.517714	0.81482	0.600136	0.436338	0.48982	0.617098	0.702721	0.870134	0.772137
Apheresis	fine-tuned	scGPT	0.720589	0.455194	0.591255	0.807163	0.916732	0.627021	0.589013	0.783639	0.417563	0.692801	0.493158
Apheresis	fine-tuned	scGPT_CP	0.705228	0.446589	0.593432	0.787862	0.916514	0.633579	0.58175	0.779318	0.405318	0.68787	0.477634
Apheresis	fine-tuned	CellFM	0.636157	0.389267	0.543248	0.913584	0.84882	0.158781	0.522891	0.640395	0.672665	0.856473	0.773653

### Sheet: Fred-Hutch prostate cancer
Dataset	Adaptation	Method	KMeans NMI	KMeans ARI	Silhouette label	Silhouette batch	Graph connectivity	PCR comparison	Bio conservation	Batch correction	Rank-PCA	Corr-PCA	Corr-Weighted (scGraph score)
Prostate cancer	baseline	PCA	0.508432	0.179133	0.4546	0.846407	0.900948	0	0.380722	0.582451	0.329042	0.669246	0.221917
Prostate cancer	baseline	scVI	0.576579	0.282957	0.54751	0.818037	0.965657	0.636879	0.469015	0.806858	0.61978	0.862265	0.650368
Prostate cancer	zero-shot	scGPT	0.572652	0.25276	0.48672	0.867043	0.919377	0.254531	0.437377	0.680317	0.399372	0.780599	0.33196
Prostate cancer	zero-shot	scGPT_CP	0.545918	0.228565	0.507057	0.870364	0.899913	0.380792	0.42718	0.717023	0.474097	0.820016	0.392052
Prostate cancer	zero-shot	scFoundation	0.536436	0.208686	0.495906	0.886346	0.90868	0.347982	0.413676	0.714336	0.49325	0.837918	0.454245
Prostate cancer	zero-shot	scMulan	0.438129	0.175009	0.509715	0.86404	0.584612	0.612098	0.374284	0.686917	0.500471	0.765008	0.370881
Prostate cancer	fine-tuned	scGPT	0.307937	0.162514	0.524104	0.704131	0.896101	0.821301	0.331519	0.807178	0.505495	0.843113	0.421681
Prostate cancer	fine-tuned	scGPT_CP	0.295578	0.110842	0.506402	0.731735	0.94106	0.785565	0.304274	0.819453	0.521821	0.864862	0.516391
Prostate cancer	fine-tuned	CellFM	0.465232	0.147265	0.523577	0.873407	0.869378	0.22896	0.378691	0.657248	0.434851	0.81344	0.401096

### Sheet: CAR-T drug product
Dataset	Adaptation	Method	KMeans NMI	KMeans ARI	Silhouette label	Silhouette batch	Graph connectivity	PCR comparison	Bio conservation	Batch correction	Rank-PCA	Corr-PCA	Corr-Weighted (scGraph score)
CAR-T drug product	baseline	PCA	0.37762	0.256681	0.524804	0.931207	0.8792	0	0.386368	0.603469	0.791667	0.913651	0.7203
CAR-T drug product	baseline	scVI	0.396037	0.313933	0.503493	0.917605	0.913518	0.627876	0.404488	0.819666	0.85119	0.961552	0.846656
CAR-T drug product	zero-shot	scGPT	0.342978	0.245013	0.521917	0.892215	0.925893	0.0435593	0.369969	0.620556	0.803571	0.897499	0.769798
CAR-T drug product	zero-shot	scGPT_CP	0.360254	0.256312	0.50956	0.891369	0.923281	0.167317	0.375375	0.660656	0.744048	0.867606	0.692054
CAR-T drug product	zero-shot	scFoundation	0.374827	0.25085	0.524062	0.935121	0.92654	0.0909395	0.383247	0.650867	0.839286	0.956785	0.775495
CAR-T drug product	zero-shot	scMulan	0.19047	0.116617	0.477024	0.794667	0.411558	0.299678	0.26137	0.501968	0.72619	0.909166	0.599505
CAR-T drug product	fine-tuned	scGPT	0.347393	0.271843	0.511856	0.890929	0.951726	0.660814	0.377031	0.83449	0.833333	0.96559	0.850941
CAR-T drug product	fine-tuned	scGPT_CP	0.34835	0.293109	0.513683	0.896623	0.950921	0.662085	0.385047	0.836543	0.854167	0.974665	0.874437
