## Supplementary Data Table 2 for "Benchmarking single-cell foundation models for real-world RNA-seq data integration"

### Sheet: Mean competitive ranking
Method	Embedding	mean rank: Batch correction	mean rank: Bio conservation	mean rank: Corr-Weighted (scGraph score)	Leximax rank
scVI	Baseline	3	2	3.66667	1
scGPT_CP	Fine-tuned	1	4	4.33333	2
scFoundation	Zero-shot	4.66667	2.33333	4	3
scGPT	Fine-tuned	1.33333	3.66667	5	4
scGPT	Zero-shot	6.33333	4.66667	6	5
CellFM*	Fine-tuned	7	4.33333	4	6
scGPT_CP	Zero-shot	5.66667	6.33333	7	7
Harmony	Baseline	3	8.33333	5.33333	8
scMulan	Zero-shot	8.66667	8.33333	6.66667	9
PCA	Baseline	9.66667	4.33333	6.66667	10

### Sheet: Apheresis
Dataset	Method	Embedding	Pareto front	Chebyshev gap	Shortfall: Batch correction	Shortfall: Bio conservation	Shortfall: Corr-Weighted (scGraph score)
Apheresis	Harmony	baseline	1	0.122058	0.122058	0.0678094	0
Apheresis	scFoundation	zero-shot	1	0.212602	0.117485	0.00563318	0.212602
Apheresis	scVI	baseline	1	0.373208	0.0186052	0.0150473	0.373208
Apheresis	scGPT	fine-tuned	1	0.457498	0	0	0.457498
Apheresis	CellFM	fine-tuned	2	0.177004	0.143244	0.0661219	0.177004
Apheresis	PCA	baseline	2	0.201892	0.201892	0.058766	0.0216284
Apheresis	scGPT	zero-shot	2	0.244212	0.123833	0.0475137	0.244212
Apheresis	scGPT_CP	fine-tuned	2	0.473022	0.00432037	0.0072628	0.473022
Apheresis	scMulan	zero-shot	3	0.17852	0.166541	0.0991927	0.17852
Apheresis	scGPT_CP	zero-shot	3	0.309699	0.135044	0.0888852	0.309699
Shortfall: difference between its value and the best value of this metric

### Sheet: Prostate cancer
Dataset	Method	Embedding	Pareto front	Chebyshev gap	Shortfall: Batch correction	Shortfall: Bio conservation	Shortfall: Corr-Weighted (scGraph score)
Prostate cancer	scVI	baseline	1	0.0125956	0.0125956	0	0
Prostate cancer	scGPT_CP	fine-tuned	1	0.164741	0	0.164741	0.133977
Prostate cancer	scFoundation	zero-shot	2	0.196124	0.105117	0.0553391	0.196124
Prostate cancer	scGPT	fine-tuned	2	0.228687	0.0122757	0.137497	0.228687
Prostate cancer	scGPT_CP	zero-shot	2	0.258317	0.10243	0.0418352	0.258317
Prostate cancer	scGPT	zero-shot	2	0.318409	0.139136	0.0316378	0.318409
Prostate cancer	CellFM	fine-tuned	3	0.249272	0.162205	0.0903237	0.249272
Prostate cancer	scMulan	zero-shot	3	0.279488	0.132537	0.0947306	0.279488
Prostate cancer	Harmony	baseline	3	0.31324	0.0863793	0.198678	0.31324
Prostate cancer	PCA	baseline	4	0.428452	0.237002	0.0882934	0.428452
Shortfall: difference between its value and the best value of this metric

### Sheet: CAR-T drug product
Dataset	Method	Embedding	Pareto front	Chebyshev gap	Shortfall: Batch correction	Shortfall: Bio conservation	Shortfall: Corr-Weighted (scGraph score)
CAR-T drug product	scGPT_CP	fine-tuned	1	0.0194406	0.00354762	0.0194406	0
CAR-T drug product	scVI	baseline	1	0.0277818	0.0204247	0	0.0277818
CAR-T drug product	scGPT	fine-tuned	2	0.0274573	0.0056012	0.0274573	0.0234961
CAR-T drug product	Harmony	baseline	3	0.11896	0	0.0590911	0.11896
CAR-T drug product	scFoundation	zero-shot	3	0.189224	0.189224	0.0212413	0.0989429
CAR-T drug product	scGPT_CP	zero-shot	4	0.182384	0.179435	0.0291124	0.182384
CAR-T drug product	scGPT	zero-shot	4	0.219535	0.219535	0.0345183	0.104639
CAR-T drug product	PCA	baseline	4	0.236622	0.236622	0.0181193	0.154138
CAR-T drug product	scMulan	zero-shot	5	0.338123	0.338123	0.143118	0.274933
Shortfall: difference between its value and the best value of this metric
